# DeepGWAS: Enhance GWAS Signals for Neuropsychiatric Disorders via Deep Neural Network

**DOI:** 10.1101/2022.12.20.521277

**Authors:** Jia Wen, Gang Li, Jiawen Chen, Quan Sun, Weifang Liu, Wyliena Guan, Boqiao Lai, Haibo Zhou, Jin P Szatkiewicz, Xin He, Patrick F. Sullivan, Yun Li

**Affiliations:** Department of Genetics, University of North Carolina at Chapel Hill, Chapel Hill, NC, 27599, USA; Department of Statistics and Operations Research, University of North Carolina at Chapel Hill, Chapel Hill, NC, 27599, USA; Department of Genome Sciences, University of Washington, William H. Foege Hall, 3720 15th Ave NE, Seattle, WA, 98195, USA; eScience Institute, University of Washington, WRF Data Science Studio, UW Physics/Astronomy Tower, 6th Floor, Campus Box 351570, 3910 15th Ave NE, Seattle, WA 98195, USA; Department of Biostatistics, University of North Carolina at Chapel Hill, Chapel Hill, NC, 27599, USA; Toyota Technological Institute at Chicago, Chicago, Illinois, United States of America; Department of Psychiatry, University of North Carolina at Chapel Hill, Chapel Hill, NC, 27599, USA; Department of Human Genetics, University of Chicago, Chicago, Illinois, United States of America; Department of Medical Epidemiology and Biostatistics, Karolinska Institutet, Stockholm, Sweden, 17177

**Author notes:** These authors contributed equally as corresponding authors. These authors contributed equally as first authors (Jia Wen, Gang Li).

## Abstract

Genetic dissection of neuropsychiatric disorders can potentially reveal novel therapeutic targets. While genome-wide association studies (GWAS) have tremendously advanced our understanding, we approach a sample size bottleneck (i.e., the number of cases needed to identify >90% of all loci is impractical). Therefore, computationally enhancing GWAS on existing samples may be particularly valuable. Here, we describe DeepGWAS, a deep neural network-based method to enhance GWAS by integrating GWAS results with linkage disequilibrium and brain-related functional annotations. DeepGWAS enhanced schizophrenia (SCZ) loci by ∼3X when applied to the largest European GWAS, and 21.3% enhanced loci were validated by the latest multi-ancestry GWAS. Importantly, DeepGWAS models can be transferred to other neuropsychiatric disorders. Transferring SCZ-trained models to Alzheimer’s disease and major depressive disorder, we observed 1.3-17.6X detected loci compared to standard GWAS, among which 27-40% were validated by other GWAS studies. We anticipate DeepGWAS to be a powerful tool in GWAS studies.

---

Neuropsychiatric disorders carry high public health burden including tremendous morbidity, mortality, lessened quality of life, and financial costs^1,2^. For example, schizophrenia (SCZ) is a highly heritable and debilitating psychiatric disorder affecting about 0.28% of the global population and is associated with high morbidity, mortality, as well as personal and public health costs^3^. During the past 15 years, GWAS have greatly advanced our understanding of the genetic basis underlying these disorders^4,5^. For example, SCZ started with 1 locus reaching genome-wide significance in a GWAS with 3,322 cases in 2009^6^ to 287 loci in the most recent meta-analysis^5^ of ∼75K cases. The tremendous advancement is largely attributable to increased sample size, which is of undisputed value in GWAS for many complex diseases^7^. However, increasing sample size by another order of magnitude in GWAS becomes increasingly challenging, particularly for SCZ and other neuropsychiatric disorders. Therefore, enhanced GWAS on existing samples via computational approaches would be particularly valuable for genetic dissection of neuropsychiatric disorders.

Standard GWAS associates genotypes with phenotypes usually assumes that all variants are *a priori* equally likely to be associated^7^. This assumption was initially proper as priors were either unavailable or debated. However, we have now accumulated rich genomic and epigenomic evidence and the continuation of this assumption may represent a tremendous, missed opportunity to leverage and integrate standard GWAS results with functional annotations to effectively up-weight variants that are more likely to play functional roles. For example, GWAS variants have been reported to enrich in regulatory regions^8,9^, and explain a larger than expected amount of disease and trait heritability^10,11^. Therefore, leveraging functional annotations could enhance statistical power to identify causal variants. Researchers have employed similar integration ideas for related purposes, including phenotypic prediction, gene-gene interaction detection and post-GWAS prioritization of genetic variants and their target genes^12-16^ but not for GWAS *per se*.

Here, we apply machine learning to integrate summary statistics from standard GWAS with functional annotation information for enhancing GWAS findings. Specifically, we develop DeepGWAS, a 14-layer deep neural network to enhance GWAS signals without increasing sample size. The input predictors include GWAS summary statistics, linkage disequilibrium (LD) information, and brain related functional annotations. We first trained our DeepGWAS model with SCZ GWAS summary statistics, finding that our DeepGWAS model outperformed other state-of-the-art machine learning and traditional statistical methods, including XGBoost^17^ and logistic regression. Encouraged by these results, we further transferred our DeepGWAS model trained on SCZ to enhance GWAS for two other neuropsychiatric diseases.
