## Supplementary Tables for "DeepGWAS: Enhance GWAS Signals for Neuropsychiatric Disorders via Deep Neural Network"

### Sheet: Table S1
Table S1. 64 European SCZ Studies
Dataset	Cases	Controls	N all	Female	Male	N SNPs	Population
ms.scz_xlemu_eur_sr-qc	585	0	1548	687	861	569126	EUR
scz_xjri6_eur_sr-qc	260	130	390	202	188	479354	EUR
scz_viyo1_eur_sr-qc	356	131	487	201	286	282551	EUR
scz_xmsaf_eur_sr-qc	327	139	466	180	286	772796	EUR
scz_eu5me_eur_sa-qc	615	182	797	388	408	259434	EUR
scz_rouin_eur_sr-qc	204	185	389	169	220	346567	EUR
scz_xswe1_eur_sr-qc	221	214	435	208	227	387864	EUR
scz_xport_eur_sr-qc	346	216	562	269	293	344466	EUR
scz_sb2aa_eur_sr-qc	250	237	487	179	308	479655	EUR
scz_serri_eur_sr-qc	217	238	455	213	242	345297	EUR
scz_du2aa_eur_sr-qc	345	245	590	233	357	311797	EUR
scz_gro2a_eur_sr-qc	329	277	606	220	386	318633	EUR
scz_xedin_eur_sr-qc	368	284	652	239	413	686101	EUR
scz_xcaws_eur_sr-qc	424	306	730	300	430	365639	EUR
scz_xasrb_eur_sr-qc	509	310	819	327	492	561022	EUR
scz_xjr3a_eur_sr-qc	362	325	687	332	355	277187	EUR
scz_xersw_eur_sr-qc	322	332	654	250	404	728357	EUR
scz_xlktu_eur_sr-qc	322	332	654	250	404	728357	EUR
scz_xmunc_eur_sr-qc	437	351	788	340	448	305068	EUR
scz_xlie5_eur_sr-qc	509	389	898	335	563	495531	EUR
scz_paris_eur_sr-qc	316	390	706	314	392	378285	EUR
scz_xcati_eur_sr-qc	409	392	801	187	614	419565	EUR
scz_xtop8_eur_sr-qc	377	403	780	364	416	694404	EUR
scz_mosc2_eur_sr-qc	410	433	843	401	442	543041	EUR
scz_xdenm_eur_sr-qc	492	458	950	396	554	555486	EUR
scz_cogs1_eur_sr-qc	428	476	904	362	542	395587	EUR
scz_eusp2_eur_sr-qc	338	490	828	291	537	360801	EUR
scz_xuclo_eur_sr-qc	521	494	1015	434	581	281420	EUR
scz_bep1b	294	573	867	510	357	525759	EUR
scz_enric_eur_sr-qc	700	574	1274	539	735	379548	EUR
scz_xucla_eur_sr-qc	705	637	1342	499	843	520895	EUR
scz_xjr3b_eur_sr-qc	647	639	1286	682	604	282011	EUR
scz_eutu2_eur_sr-qc	393	690	1083	513	570	292450	EUR
scz_xcou3_eur_sr-qc	540	693	1233	557	676	700613	EUR
scz_xaber_eur_sr-qc	720	699	1419	435	984	373076	EUR
scz_geba1_eur_sr-qc	397	703	1100	578	522	225788	EUR
scz_price_eur_sr-qc	841	727	1568	681	887	296858	EUR
scz_xdubl_eur_sr-qc	272	860	1132	686	446	684202	EUR
scz_xaarh_eur_sr-qc	883	873	1756	799	957	570800	EUR
scz_xirwt_eur_sr-qc	1309	1022	2331	893	1438	691537	EUR
scz_xfii6_eur_sr-qc	361	1082	1443	775	668	511059	EUR
ms.scz_xbutr_eur_sr-qc	741	1156	1947	970	977	657466	EUR
scz_xpfla_eur_sr-qc	681	1174	1855	856	999	471418	EUR
scz_xegcu_eur_sr-qc	239	1177	1416	1037	379	610089	EUR
scz_sanch_eur_sr-qc	335	1209	1544	693	851	296387	EUR
scz_xswe6_eur_sr-qc	1094	1219	2313	1062	1251	631239	EUR
scz_xgras_eur_sr-qc	1086	1232	2318	829	1489	593545	EUR
scz_mcqul_eur_sr-qc	1351	1310	2661	1241	1420	282320	EUR
scz_celso_eur_sr-qc	2030	1517	3547	1377	2170	296859	EUR
scz_gawli_eur_sr-qc	1255	1555	2810	1235	1575	287202	EUR
scz_xajsz_eur_sr-qc	896	1595	2491	744	1747	761416	EUR
scz_xume2_eur_sr-qc	595	1638	2233	1152	1079	625174	EUR
scz_xpewb_eur_sr-qc	641	1892	2533	1121	1412	730963	EUR
scz_gpc2a_eur_sr-qc	1957	2062	4019	1722	2297	294169	EUR
scz_xclo3_eur_sr-qc	2150	2083	4233	1638	2595	659685	EUR
scz_xboco_eur_sr-qc	1847	2170	4017	2050	1967	434891	EUR
scz_xjrsa_eur_sr-qc	1181	2313	3494	1728	1766	813668	EUR
scz_xs234_eur_sr-qc	2077	2341	4418	1990	2428	746747	EUR
scz_xswe5_eur_sr-qc	1801	2617	4418	1975	2443	642179	EUR
scz_xmgs2_eur_sr-qc	2681	2653	5334	2200	3134	653445	EUR
scz_cgs1c_eur_sr-qc	524	3115	3639	1766	1873	539647	EUR
scz_xclm2_eur_sr-qc	3466	4297	7763	3078	4685	429056	EUR
scz_to10c_eur_sr-qc	970	5040	6010	2946	3064	605462	EUR
scz_clz2a_eur_sr-qc	5370	6940	12310	5527	6779	556861	EUR

### Sheet: Tabls S2
Table S2. The two split used in evaluation of DeepGWAS model. The numbers in the table are significant varaints in each dataset.
Evaluation	set A		set B		set C
	#sig Variants	N	#sig Variants	N	#sig Variants	N
1	114	12966	2126	36557	5882	75555
2	4	21672	772	39727	6532	63679

### Sheet: Table S3
Table S3. GWAS used in this study
First Author	Year	#loci	#cases	#controls	N.all	PMID	Diseases
Lambert	2013	20	25580	48466	74046	24162737	AD
Kunkle	2019	20	35274	59163	94437	30820047	LOAD¹
Jansen	2019	29	71880	383378	455258	30617256	AD
Schwartzentruber	2021	37	75000	420000	495000	33589840	AD
Wightman	2021	38	90338	1036225	1126563	34493870	AD
Bellenguez	2022	75	111326	677663	788989	35379992	AD
Wray et al	2018	44	135458	344901	480359	29700475	MDD²
Howard	2019	102	246363	561190	807553	30718901	MDD
Ripke	2014	108	35476	46839	82315	25056061	SCZ
Pardiñas	2018	145	40675	64643	105318	29483656	SCZ
Trubetskoy	2022	287	76755	243649	320404	35396580	SCZ
¹Only use the stage I sumstats
²For MDD, we could only obtain GWAS sumstats excluding23andMe samples

### Sheet: Table S4
Table S4. Functional annotation list
Annotation lists	Tissue	Citation
Brain eQTLs	eQTL data from a meta-analysis of GTEx brain (GTEx Consortium 2017 Nature), CMC (Fromer et al. 2016 Nat Neurosci), and ROSMAP (Ng et al. 2017 Nat Neurosci) by MeCS.	29891976
	psychEncode-Brain	27668389
	GTEx v8- Brain tissue including 13 regions	32913098
open_adult.bed	Brain	30087329, 29307494, 32732423, 31974223, 35576194
open_fetal.bed	Brain	30087329, 29307494, 32732423, 31974223, 35576194
superfire40kb_Fetal.bed	Brain	Giusti-Rodríguez P, Lu L, Yang Y, Crowley CA, Liu X, Juric I. Using three-dimensional regulatory chromatin interactions from adult and fetal cortex to interpret genetic results for psychiatric disorders and cognitive traits. bioRxiv. 2018 1; 18 (8): 20.
superfire40kb_Adult.bed	Brain	Giusti-Rodríguez P, Lu L, Yang Y, Crowley CA, Liu X, Juric I. Using three-dimensional regulatory chromatin interactions from adult and fetal cortex to interpret genetic results for psychiatric disorders and cognitive traits. bioRxiv. 2018 1; 18 (8): 20.
fire40kb_Fetal.bed	Brain	Giusti-Rodríguez P, Lu L, Yang Y, Crowley CA, Liu X, Juric I. Using three-dimensional regulatory chromatin interactions from adult and fetal cortex to interpret genetic results for psychiatric disorders and cognitive traits. bioRxiv. 2018 1; 18 (8): 20.
fire40kb_Adult.bed	Brain	Giusti-Rodríguez P, Lu L, Yang Y, Crowley CA, Liu X, Juric I. Using three-dimensional regulatory chromatin interactions from adult and fetal cortex to interpret genetic results for psychiatric disorders and cognitive traits. bioRxiv. 2018 1; 18 (8): 20.
encode3.dhs.footprints.sorted.hg19.bed		32728249, 32728250
encode3.tfbinding.sites.sorted.hg19.bed		32728249, 32728250
encode3.cCRE.sorted.hg19.bed		32728249, 32728250
encode3.rad21.insulator.sorted.hg19.bed		32728249, 32728250
encode3.chiapet.loops.sorted.hg19.bed		32728249, 32728250
encode3.dhs.peaks.sorted.hg19.bed		32728249, 32728250
C1.hg19.sorted.merged.bed	ACC_neuron.sorted.hg19.bed; DLPFC_neuron.sorted.hg19.bed; INS_neuron.sorted.hg19.bed; ITC_neuron.sorted.hg19.bed; OFC_neuron.sorted.hg19.bed; PMC_neuron.sorted.hg19.bed; STC_neuron.sorted.hg19.bed; VLPFC_neuron.sorted.hg19.bed	35576194
C2.hg19.sorted.merged.bed	HIPP_neuron.sorted.hg19.bed; PVC_neuron.sorted.hg19.bed; AMY_neuron.sorted.hg19.bed; PEC_OCR.sorted.hg19.bed
C3.hg19.sorted.merged.bed	NAC_neuron.sorted.hg19.bed; PUT_neuron.sorted.hg19.bed
C4.hg19.sorted.merged.bed	PFC_H3K27ac.sorted.hg19.bed; TC_H3K27ac.sorted.hg19.bed; CBC_H3K27ac.sorted.hg19.bed
C5.hg19.sorted.merged.bed	CN.sorted.hg19.bed; DN.sorted.hg19.bed; NSC.sorted.hg19.bed; GA.sorted.hg19.bed; H3K27ac.sorted.hg19.bed
C6.hg19.sorted.merged.bed	Organoid_0.sorted.hg19.bed; Organoid_30.sorted.hg19.bed
C7.hg19.sorted.merged.bed	CP.sorted.hg19.bed; GZ.sorted.hg19.bed
FB1.hg19.sorted.cut.bed	FB1.hg19.sorted.cut.bed
MDT_neuron.hg19.sorted.cut.bed	MDT_neuron.hg19.sorted.cut.bed
Organoid_11.hg19.sorted.cut.bed	Organoid_11.hg19.sorted.cut.bed
PEC_enhancers.hg19.sorted.cut.bed	PEC_enhancers.hg19.sorted.cut.bed
phyloPam.fdr05.sorted.hg19.bed		33177664, 33177665, 33177663
fathmm-XF_score		28968714
CADD_phred		30371827
all_sweeps_merged_CEU.bed
